# Inactive USP14 and inactive UCHL5 cause accumulation of distinct ubiquitinated proteins in mammalian cells

**DOI:** 10.1101/479758

**Authors:** Jayashree Chadchankar, Victoria Korboukh, Peter Doig, Steve J. Jacobsen, Nicholas J. Brandon, Stephen J. Moss, Qi Wang

## Abstract

USP14 is a cysteine-protease deubiquitinase associated with the proteasome and plays important catalytic and allosteric roles in proteasomal degradation. USP14 inhibition has been considered a therapeutic strategy for accelerating degradation of aggregation-prone proteins in neurodegenerative diseases and for inhibiting proteasome function to induce apoptotic cell death in cancers. Here we studied the effects of USP14 inhibition in mammalian cells using small molecule inhibitors and an inactive USP14 mutant C114A. Neither the inhibitors nor USP14 C114A changed the level of TDP-43, tau or α-synuclein in HEK293T cells. However, USP14 C114A led to an accumulation of ubiquitinated proteins, which were isolated by ubiquitin immunoprecipitation and identified by mass spectrometry. Among these proteins we confirmed that ubiquitinated β-catenin was accumulated in the cells expressing USP14 C114A with biochemistry and molecular biology experiments. The proteasome binding of USP14 C114A is required for its effect on ubiquitinated proteins. UCHL5 is the other cysteine-protease deubiquitinase associated with the proteasome. Interestingly, the inactive mutant of UCHL5 C88A also caused an accumulation of ubiquitinated proteins in HEK293T cells but did not affect β-catenin. Using ubiquitin immunoprecipitation and mass spectrometry, we identified the accumulated ubiquitinated proteins in UCHL5 C88A expressing cells which are mostly distinct from those accumulated in USP14 C114A expressing cells. Among the identified proteins are well established proteasome substrates and proteasome subunits. Together our data suggest that USP14 and UCHL5 can deubiquitinate distinct substrates at the proteasome and regulate the ubiquitination of the proteasome itself which is tightly linked to its function.
