## Supplementary material for "Inactive USP14 and inactive UCHL5 cause accumulation of distinct ubiquitinated proteins in mammalian cells"

### Sheet: Sheet1
Supplementary Table 1.
	Replicate 1
	USP14 WT					USP14 C114A
	Unique	Total	Sum Intensity	Intensity%		Unique	Total	Sum Intensity	Intensity%
AGO2	1	2	190000	0.00158		1	2	350000	0.00255
CCT3	Not detected in USP14 WT sample					3	3	81000	0.000586
CTNNB1	4	4	100000	0.000843		7	7	230000	0.00168
EIF4A1	3	3	210000	0.00178		5	5	300000	0.00215
FN1	1	1	46000	0.000385		3	3	110000	0.000773
GNAS	2	2	37000	0.000312		3	4	290000	0.00213
IPO7	3	3	54000	0.000454		4	4	140000	0.001
LDOC1	1	1	49000	0.000412		2	2	73000	0.000532
MAN2C1	Not detected in USP14 WT sample					1	2	25000	0.000181
PDIA6	2	2	140000	0.00122		2	2	190000	0.00142
PLEC	8	8	240000	0.002		25	26	2400000	0.0178
PSMA4	3	3	180000	0.00155		5	5	240000	0.00177
PSMC1	2	2	9700	8.24e-05		4	4	74000	0.000539
PSMC3	3	3	26000	0.000218		3	3	30000	0.000219
PSMD4	Not detected in USP14 WT sample					2	2	190000	0.00137
PTOV1	1	1	10000	8.67e-05		1	1	35000	0.000255
SSR4	2	2	20000	0.00017		2	2	49000	0.000357
THBS1	9	9	1900000	0.0157		8	10	2300000	0.0166
TPP2	Not detected in USP14 WT sample					1	1	24000	0.000176
UBA52	1	3	950000	0.00806		1	4	1200000	0.00902
UBE3A	1	1	10000	8.73e-05		1	1	26000	0.000192
USP9X	9	9	270000	0.00229		6	6	3600000	0.0262
	Replicate 2
	USP14 WT					USP14 C114A
	Unique	Total	Sum Intensity	Intensity%		Unique	Total	Sum Intensity	Intensity%
AGO2	Not found					1	1	150000	0.00166
CCT3	Not detected in USP14 WT sample					3	3	160000	0.00175
CTNNB1	Not detected in USP14 WT sample					1	1	47000	0.00053
EIF4A1	2	2	98000	0.00715		3	4	550000	0.00618
FN1	5	5	320000	0.0231		3	3	410000	0.00467
GNAS	Not detected in USP14 WT sample					2	3	270000	0.00307
IPO7	2	3	38000	0.00273		2	2	93000	0.00105
LDOC1	Not detected in USP14 WT sample					1	1	68000	0.000767
MAN2C1	1	2	38000	0.00279		2	5	200000	0.00222
PDIA6	2	2	350000	0.0253		2	3	1200000	0.0131
PLEC	51	58	8200000	0.6		54	63	21000000	0.24
PSMA4	1	1	18000	0.00132		3	3	280000	0.0032
PSMC1	Not detected in USP14 WT sample					1	2	66000	0.000742
PSMC3	2	2	28000	0.00207		3	3	100000	0.00113
PSMD4	Not detected in USP14 WT sample					3	3	170000	0.0019
PTOV1	Not detected in USP14 WT sample					1	1	110000	0.00124
SSR4	Not detected in USP14 WT sample					1	1	150000	0.00171
THBS1	13	15	6100000	0.45		9	11	8500000	0.0957
TPP2	4	4	150000	0.0107		2	3	210000	0.00235
UBA52	2	3	2100000	0.15		1	5	13000000	0.14
UBE3A	Not detected in USP14 WT sample					1	1	600000	0.00673
USP9X	1	1	15000	0.00109		3	4	290000	0.00332
	Replicate 3
	USP14 WT					USP14 C114A
	Unique	Total	Sum Intensity	Intensity%		Unique	Total	Sum Intensity	Intensity%
FN1	Not found					1	2	280000	0.0029
CCT3	2	3	93000	0.00163		1	2	110000	0.00117
CTNNB1	Not detected in USP14 WT sample					3	3	120000	0.00131
EIF4A1	2	2	250000	0.00442		2	2	570000	0.00599
FN1	6	6	680000	0.0119		8	9	1300000	0.0141
GNAS	Not detected in USP14 WT sample					1	1	71000	0.000745
IPO7	2	2	86000	0.00151		5	5	300000	0.00319
LDOC1	Not detected in USP14 WT sample					1	1	52000	0.000547
MAN2C1	Not detected in USP14 WT sample					2	3	100000	0.00109
PDIA6	2	2	670000	0.0117		2	2	1200000	0.0131
PLEC	44	47	13000000	0.23		65	71	72000000	0.76
PSMA4	Not detected in USP14 WT sample					3	3	220000	0.00231
PSMC1	Not detected in USP14 WT sample					3	3	120000	0.00126
PSMC3	2	2	64000	0.00112		3	3	87000	0.000913
PSMD4	Not detected in USP14 WT sample					2	5	120000	0.00123
PTOV1	Not detected in USP14 WT sample					1	1	38000	0.000395
SSR4	Not detected in USP14 WT sample					1	1	120000	0.00128
THBS1	11	13	8300000	0.15		11	13	11000000	0.12
TPP2	1	1	97000	0.00171		3	3	150000	0.00154
UBA52	1	3	5800000	0.1		1	5	7600000	0.0798
UBE3A	Not detected in USP14 WT sample					2	2	66000	0.000697
USP9X	2	2	87000	0.00152		3	4	320000	0.00332
