## Supplementary material for "Inactive USP14 and inactive UCHL5 cause accumulation of distinct ubiquitinated proteins in mammalian cells"

### Sheet: COMBINED USP INC GENES GO ANALY
Supplementary Table 2
Category	Term	Count	%	PValue	Genes	List Total	Pop Hits	Pop Total	Fold Enrichment	Bonferroni	Benjamini	FDR
GOTERM_BP_DIRECT	GO:0038061~NIK/NF-kappaB signaling	5	22.7273	1.0057e-06	PSMC3, PSMA4, PSMC1, PSMD4, UBA52	21	66	16792	60.5772	0.000398178	0.000398178	0.00140069
GOTERM_BP_DIRECT	GO:0051436~negative regulation of ubiquitin-protein ligase activity involved in mitotic cell cycle	5	22.7273	1.35066e-06	PSMC3, PSMA4, PSMC1, PSMD4, UBA52	21	71	16792	56.3112	0.00053472	0.000267396	0.00188114
GOTERM_BP_DIRECT	GO:0051437~positive regulation of ubiquitin-protein ligase activity involved in regulation of mitotic cell cycle transition	5	22.7273	1.77666e-06	PSMC3, PSMA4, PSMC1, PSMD4, UBA52	21	76	16792	52.6065	0.000703309	0.000234491	0.00247444
GOTERM_BP_DIRECT	GO:0000209~protein polyubiquitination	6	27.2727	2.02965e-06	PSMC3, TPP2, PSMA4, PSMC1, PSMD4, UBA52	21	184	16792	26.0745	0.00080342	0.000200916	0.00282679
GOTERM_BP_DIRECT	GO:0031145~anaphase-promoting complex-dependent catabolic process	5	22.7273	2.07589e-06	PSMC3, PSMA4, PSMC1, PSMD4, UBA52	21	79	16792	50.6088	0.000821717	0.000164397	0.00289119
GOTERM_BP_DIRECT	GO:0043161~proteasome-mediated ubiquitin-dependent protein catabolic process	6	27.2727	3.28758e-06	PSMC3, PSMA4, PSMC1, PSMD4, UBA52, CTNNB1	21	203	16792	23.6341	0.00130104	0.000216957	0.00457873
GOTERM_BP_DIRECT	GO:0060071~Wnt signaling pathway, planar cell polarity pathway	5	22.7273	3.82233e-06	PSMC3, PSMA4, PSMC1, PSMD4, UBA52	21	92	16792	43.4576	0.0015125	0.000216212	0.00532348
GOTERM_BP_DIRECT	GO:0043488~regulation of mRNA stability	5	22.7273	5.99757e-06	PSMC3, PSMA4, PSMC1, PSMD4, UBA52	21	103	16792	38.8165	0.00237223	0.000296837	0.00835289
GOTERM_BP_DIRECT	GO:0002223~stimulatory C-type lectin receptor signaling pathway	5	22.7273	6.4746e-06	PSMC3, PSMA4, PSMC1, PSMD4, UBA52	21	105	16792	38.0771	0.00256067	0.000284843	0.00901723
GOTERM_BP_DIRECT	GO:0033209~tumor necrosis factor-mediated signaling pathway	5	22.7273	1.02911e-05	PSMC3, PSMA4, PSMC1, PSMD4, UBA52	21	118	16792	33.8822	0.00406701	0.000407447	0.0143322
GOTERM_BP_DIRECT	GO:0090263~positive regulation of canonical Wnt signaling pathway	5	22.7273	1.09995e-05	PSMC3, PSMA4, PSMC1, PSMD4, UBA52	21	120	16792	33.3175	0.00434634	0.000395904	0.0153186
GOTERM_BP_DIRECT	GO:0050852~T cell receptor signaling pathway	5	22.7273	2.51524e-05	PSMC3, PSMA4, PSMC1, PSMD4, UBA52	21	148	16792	27.0142	0.00991103	0.000829695	0.0350257
GOTERM_BP_DIRECT	GO:0006521~regulation of cellular amino acid metabolic process	4	18.1818	2.90119e-05	PSMC3, PSMA4, PSMC1, PSMD4	21	51	16792	62.7152	0.0114231	0.000883368	0.0403991
GOTERM_BP_DIRECT	GO:0090090~negative regulation of canonical Wnt signaling pathway	5	22.7273	3.67237e-05	PSMC3, PSMA4, PSMC1, PSMD4, UBA52	21	163	16792	24.5282	0.0144376	0.00103823	0.0511353
GOTERM_BP_DIRECT	GO:0038095~Fc-epsilon receptor signaling pathway	5	22.7273	5.17915e-05	PSMC3, PSMA4, PSMC1, PSMD4, UBA52	21	178	16792	22.4612	0.0203011	0.0013664	0.0721093
GOTERM_BP_DIRECT	GO:0002479~antigen processing and presentation of exogenous peptide antigen via MHC class I, TAP-dependent	4	18.1818	5.48205e-05	PSMC3, PSMA4, PSMC1, PSMD4	21	63	16792	50.7695	0.0214755	0.00135592	0.076325
GOTERM_BP_DIRECT	GO:0000165~MAPK cascade	5	22.7273	0.000230464	PSMC3, PSMA4, PSMC1, PSMD4, UBA52	21	262	16792	15.2599	0.0872326	0.00535468	0.320504
GOTERM_BP_DIRECT	GO:0016032~viral process	5	22.7273	0.000381075	PSMC3, IPO7, UBE3A, PSMA4, EIF4A1	21	299	16792	13.3716	0.140096	0.00835019	0.529443
GOTERM_BP_DIRECT	GO:0006511~ubiquitin-dependent protein catabolic process	4	18.1818	0.00124641	UBE3A, USP9X, PSMA4, PSMD4	21	182	16792	17.574	0.389749	0.025659	1.72203
GOTERM_BP_DIRECT	GO:0060789~hair follicle placode formation	2	9.09091	0.00712607	GNAS, CTNNB1	21	6	16792	266.54	0.941107	0.132033	9.48049
GOTERM_BP_DIRECT	GO:0045899~positive regulation of RNA polymerase II transcriptional preinitiation complex assembly	2	9.09091	0.010671	PSMC3, PSMC1	21	9	16792	177.693	0.985713	0.183155	13.8793
GOTERM_BP_DIRECT	GO:0006413~translational initiation	3	13.6364	0.0114037	EIF4A1, AGO2, UBA52	21	137	16792	17.5099	0.989346	0.186529	14.7634
GOTERM_BP_DIRECT	GO:1901800~positive regulation of proteasomal protein catabolic process	2	9.09091	0.0188958	PSMC3, PSMC1	21	16	16792	99.9524	0.999476	0.27996	23.3325
GOTERM_BP_DIRECT	GO:0035116~embryonic hindlimb morphogenesis	2	9.09091	0.0328445	GNAS, CTNNB1	21	28	16792	57.1156	0.999998	0.423646	37.1945
GOTERM_BP_DIRECT	GO:0032212~positive regulation of telomere maintenance via telomerase	2	9.09091	0.037452	CCT3, CTNNB1	21	32	16792	49.9762	1	0.453726	41.2358
GOTERM_BP_DIRECT	GO:0007223~Wnt signaling pathway, calcium modulating pathway	2	9.09091	0.0454651	AGO2, CTNNB1	21	39	16792	41.0061	1	0.507718	47.6945
GOTERM_BP_DIRECT	GO:1901215~negative regulation of neuron death	2	9.09091	0.0466046	PSMC1, CTNNB1	21	40	16792	39.981	1	0.503403	48.5575
GOTERM_BP_DIRECT	GO:0030163~protein catabolic process	2	9.09091	0.0477429	PSMC3, PSMC1	21	41	16792	39.0058	1	0.499362	49.4063
GOTERM_BP_DIRECT	GO:0030521~androgen receptor signaling pathway	2	9.09091	0.0477429	UBE3A, CTNNB1	21	41	16792	39.0058	1	0.499362	49.4063
GOTERM_BP_DIRECT	GO:0042493~response to drug	3	13.6364	0.0500944	GNAS, THBS1, CTNNB1	21	304	16792	7.89098	1	0.504296	51.1189
GOTERM_BP_DIRECT	GO:0010501~RNA secondary structure unwinding	2	9.09091	0.0511499	EIF4A1, AGO2	21	44	16792	36.3463	1	0.499956	51.87
GOTERM_BP_DIRECT	GO:0071363~cellular response to growth factor stimulus	2	9.09091	0.052283	THBS1, CTNNB1	21	45	16792	35.5386	1	0.496396	52.6643
GOTERM_BP_DIRECT	GO:0018149~peptide cross-linking	2	9.09091	0.0579292	THBS1, FN1	21	50	16792	31.9848	1	0.522158	56.4443
GOTERM_BP_DIRECT	GO:0030433~ER-associated ubiquitin-dependent protein catabolic process	2	9.09091	0.0691258	PSMC3, PSMC1	21	60	16792	26.654	1	0.576658	63.1257
GOTERM_BP_DIRECT	GO:0045669~positive regulation of osteoblast differentiation	2	9.09091	0.0691258	GNAS, CTNNB1	21	60	16792	26.654	1	0.576658	63.1257
GOTERM_BP_DIRECT	GO:0034976~response to endoplasmic reticulum stress	2	9.09091	0.0856841	PDIA6, THBS1	21	75	16792	21.3232	1	0.647722	71.2815
