## Supplementary material for "Inactive USP14 and inactive UCHL5 cause accumulation of distinct ubiquitinated proteins in mammalian cells"

### Sheet: Sheet1
Supplementary Table 3.
	Replicate 1
	UCHL5 WT					UCHL5 C88A
	Unique	Total	Sum Intensity	Intensity%		Unique	Total	Sum Intensity	Intensity%
AEBP1	Not detected in UCHL5 WT sample					2	2	31000	0.00024
ASNS	2	2	19000	0.000859		3	4	75000	0.000571
ATXN10	Not detected in UCHL5 WT sample					2	2	14000	0.000104
CALR	3	5	79000	0.00357		4	6	180000	0.00141
CCT3	Not detected in UCHL5 WT sample					1	1	13000	0.000102
CEP135	21	23	830000	0.0375		24	24	1200000	0.00907
COPB1	7	7	82000	0.00374		7	7	110000	0.000868
CUL3	8	9	97000	0.00439		10	10	180000	0.00139
DNAJC10	Not detected in UCHL5 WT sample					1	2	10000	7.8e-05
FN1	Not detected in UCHL5 WT sample					1	1	7800	5.93e-05
HYOU1	20	27	1100000	0.0496		21	32	1200000	0.00892
IPO5	6	6	82000	0.00372		8	8	130000	0.00101
IPO9	1	1	8900	0.000402		3	3	24000	0.00018
MAMDC2	1	1	16000	0.000732		2	2	37000	0.000281
NACA	Not detected in UCHL5 WT sample					1	1	8700	6.59e-05
NCKAP1	Not detected in UCHL5 WT sample					1	1	8900	6.76e-05
NID1	1	1	33000	0.0015		1	1	38000	0.000293
PDIA6	2	2	40000	0.00184		2	2	53000	0.000401
PLOD1	Not detected in UCHL5 WT sample					1	1	11000	8.69e-05
PSMA4	1	1	10000	0.000464		1	1	14000	0.000106
PSMC3	Not detected in UCHL5 WT sample					4	4	23000	0.000172
PSMD1	10	11	170000	0.0077		16	19	520000	0.00397
RPS3	2	2	15000	0.00069		1	1	18000	0.000136
THBS1	6	8	700000	0.032		7	10	980000	0.00743
THOP1	1	1	8100	0.000367		1	2	25000	0.000192
UCHL5	8	10	300000	0.0137		15	24	3400000	0.0257
UGGT1	2	2	20000	0.000918		3	3	220000	0.00171
VARS	1	1	6500	0.000297		1	1	8700	6.61e-05
	Replicate 2
	UCHL5 WT					UCHL5 C88A
	Unique	Total	Sum Intensity	Intensity%		Unique	Total	Sum Intensity	Intensity%
AEBP1	1	1	40000	0.000154		3	3	290000	0.00989
ASNS	4	4	120000	0.000451		4	5	210000	0.00425
ATXN10	1	1	20000	7.82e-05		2	2	72000	0.00205
CALR	5	7	1200000	0.00475		4	10	2000000	0.0028
CCT3	1	1	27000	0.000106		2	2	85000	0.002
CEP135	36	38	4600000	0.0179		40	49	7400000	0.00103
COPB1	3	5	310000	0.00119		5	5	400000	0.00143
CUL3	16	16	850000	0.00328		14	17	920000	0.000715
DNAJC10	1	1	49000	0.000191		2	3	110000	0.000452
FN1	Not detected in UCHL5 WT sample					1	1	60000	0.000165
HYOU1	1	1	61000	0.000235		1	2	120000	0.000493
IPO5	18	22	1100000	0.00416		15	21	1500000	0.000318
IPO9	1	1	79000	0.000307		5	5	300000	0.000354
MAMDC2	4	4	400000	0.00154		4	4	2100000	0.000347
NACA	1	1	16000	6.04e-05		1	1	29000	0.000696
NCKAP1	1	1	28000	0.000109		2	2	75000	0.00145
NID1	1	1	260000	0.000994		1	1	330000	0.000376
PDIA6	2	2	320000	0.00123		2	2	380000	0.000267
PLOD1	3	3	190000	0.000738		4	5	300000	6.78e-05
PSMA4	Not detected in UCHL5 WT sample					3	3	240000	6.94e-05
PSMC3	3	3	58000	0.000226		6	7	200000	0.000158
PSMD1	18	21	2000000	0.00759		19	28	3100000	0.000229
RPS3	2	2	97000	0.000377		3	3	160000	8.21e-05
THBS1	8	14	8000000	0.0309		8	16	12000000	0.000267
THOP1	2	2	75000	0.00029		2	3	160000	0.000394
UCHL5	10	13	3000000	0.0117		12	22	11000000	0.000184
UGGT1	9	9	490000	0.00191		9	9	650000	0.000139
VARS	3	3	86000	0.000334		3	3	87000	7.97e-06
	Replicate 3
	UCHL5 WT					UCHL5 C88A
	Unique	Total	Sum Intensity	Intensity%		Unique	Total	Sum Intensity	Intensity%
AEBP1	2	2	160000	0.000447		2	2	400000	0.00114
ASNS	2	2	84000	0.000242		3	3	110000	0.000308
ATXN10	1	1	16000	4.64e-05		1	1	24000	6.88e-05
CALR	5	10	1400000	0.00408		4	9	2300000	0.00658
CCT3	2	2	60000	0.000171		2	2	190000	0.000552
CEP135	37	45	6600000	0.0188		33	38	7500000	0.0215
COPB1	6	6	410000	0.00117		8	8	540000	0.00154
CUL3	15	17	880000	0.00252		13	18	1200000	0.00332
DNAJC10	2	2	50000	0.000142		2	3	190000	0.000545
FN1	1	1	52000	0.000148		4	4	300000	0.000855
HYOU1	22	34	8700000	0.0249		29	60	25000000	0.0703
IPO5	14	16	900000	0.00258		22	32	5000000	0.0144
IPO9	2	2	130000	0.000365		6	6	830000	0.00238
MAMDC2	3	3	260000	0.000745		5	7	3800000	0.0108
NACA	1	1	18000	5.26e-05		1	1	50000	0.000143
NCKAP1	Not detected in UCHL5 WT sample					4	5	270000	0.000775
NID1	1	1	240000	0.00068		2	2	1300000	0.00364
PDIA6	2	2	330000	0.000935		2	2	620000	0.00178
PLOD1	3	3	120000	0.000331		5	5	380000	0.0011
PSMA4	Not detected in UCHL5 WT sample					3	3	220000	0.000618
PSMC3	4	4	93000	0.000267		5	6	160000	0.000454
PSMD1	16	18	1600000	0.00456		15	21	3900000	0.0112
RPS3	4	4	160000	0.000469		3	3	180000	0.000506
THBS1	9	20	11000000	0.0315		9	27	68000000	0.2
THOP1	2	3	160000	0.00046		2	2	230000	0.000653
UCHL5	12	20	6400000	0.0184		13	24	18000000	0.0506
UGGT1	9	10	780000	0.00223		15	18	2100000	0.00616
VARS	3	3	110000	0.000326		4	6	6900000	0.0197
