## Supplementary material for "Inactive USP14 and inactive UCHL5 cause accumulation of distinct ubiquitinated proteins in mammalian cells"

### Sheet: UCHL5 gene list GO terms
Supplementary Table 4
Category	Term	Count	%	PValue	Genes	List Total	Pop Hits	Pop Total	Fold Enrichment	Bonferroni	Benjamini	FDR
GOTERM_BP_DIRECT	GO:0016032~viral process	6	21.4286	8.37579e-05	NACA, PSMC3, PSMA4, COPB1, IPO5, NCKAP1	27	299	16792	12.4801	0.0247337	0.0247337	0.111811
GOTERM_BP_DIRECT	GO:0034976~response to endoplasmic reticulum stress	4	14.2857	0.000206652	HYOU1, DNAJC10, PDIA6, THBS1	27	75	16792	33.1694	0.0599248	0.0304252	0.275657
GOTERM_BP_DIRECT	GO:0031145~anaphase-promoting complex-dependent catabolic process	4	14.2857	0.00024102	CUL3, PSMC3, PSMA4, PSMD1	27	79	16792	31.4899	0.0695377	0.0237383	0.321433
GOTERM_BP_DIRECT	GO:0090090~negative regulation of canonical Wnt signaling pathway	4	14.2857	0.00198138	CUL3, PSMC3, PSMA4, PSMD1	27	163	16792	15.262	0.447344	0.137789	2.61422
GOTERM_BP_DIRECT	GO:0000209~protein polyubiquitination	4	14.2857	0.00279538	CUL3, PSMC3, PSMA4, PSMD1	27	184	16792	13.5201	0.566988	0.154137	3.66977
GOTERM_BP_DIRECT	GO:0006521~regulation of cellular amino acid metabolic process	3	10.7143	0.00280538	PSMC3, PSMA4, PSMD1	27	51	16792	36.5839	0.568285	0.13064	3.68268
GOTERM_BP_DIRECT	GO:0043161~proteasome-mediated ubiquitin-dependent protein catabolic process	4	14.2857	0.00368723	CUL3, PSMC3, PSMA4, PSMD1	27	203	16792	12.2547	0.668629	0.145969	4.8141
GOTERM_BP_DIRECT	GO:0002479~antigen processing and presentation of exogenous peptide antigen via MHC class I, TAP-dependent	3	10.7143	0.00424851	PSMC3, PSMA4, PSMD1	27	63	16792	29.6155	0.720012	0.147111	5.52783
GOTERM_BP_DIRECT	GO:0038061~NIK/NF-kappaB signaling	3	10.7143	0.00465291	PSMC3, PSMA4, PSMD1	27	66	16792	28.2694	0.752035	0.143534	6.039
GOTERM_BP_DIRECT	GO:0051436~negative regulation of ubiquitin-protein ligase activity involved in mitotic cell cycle	3	10.7143	0.00536493	PSMC3, PSMA4, PSMD1	27	71	16792	26.2786	0.799799	0.148575	6.93277
GOTERM_BP_DIRECT	GO:0051437~positive regulation of ubiquitin-protein ligase activity involved in regulation of mitotic cell cycle transition	3	10.7143	0.00612384	PSMC3, PSMA4, PSMD1	27	76	16792	24.5497	0.840651	0.153774	7.87674
GOTERM_BP_DIRECT	GO:0000165~MAPK cascade	4	14.2857	0.00748819	CUL3, PSMC3, PSMA4, PSMD1	27	262	16792	9.49505	0.894326	0.170791	9.55156
GOTERM_BP_DIRECT	GO:0060071~Wnt signaling pathway, planar cell polarity pathway	3	10.7143	0.0088592	PSMC3, PSMA4, PSMD1	27	92	16792	20.2802	0.930101	0.185083	11.2061
GOTERM_BP_DIRECT	GO:0043488~regulation of mRNA stability	3	10.7143	0.0110022	PSMC3, PSMA4, PSMD1	27	103	16792	18.1143	0.963407	0.210439	13.7364
GOTERM_BP_DIRECT	GO:0002223~stimulatory C-type lectin receptor signaling pathway	3	10.7143	0.0114142	PSMC3, PSMA4, PSMD1	27	105	16792	17.7693	0.967693	0.204537	14.2151
GOTERM_BP_DIRECT	GO:0033209~tumor necrosis factor-mediated signaling pathway	3	10.7143	0.0142545	PSMC3, PSMA4, PSMD1	27	118	16792	15.8117	0.986333	0.23532	17.4492
GOTERM_BP_DIRECT	GO:0090263~positive regulation of canonical Wnt signaling pathway	3	10.7143	0.0147161	PSMC3, PSMA4, PSMD1	27	120	16792	15.5481	0.988119	0.229529	17.964
GOTERM_BP_DIRECT	GO:0007050~cell cycle arrest	3	10.7143	0.0199435	CUL3, CALR, THBS1	27	141	16792	13.2325	0.997579	0.284399	23.5904
GOTERM_BP_DIRECT	GO:0034975~protein folding in endoplasmic reticulum	2	7.14286	0.0199498	DNAJC10, CALR	27	13	16792	95.6809	0.997583	0.271757	23.5969
GOTERM_BP_DIRECT	GO:0006518~peptide metabolic process	2	7.14286	0.0199498	AEBP1, THOP1	27	13	16792	95.6809	0.997583	0.271757	23.5969
GOTERM_BP_DIRECT	GO:1901224~positive regulation of NIK/NF-kappaB signaling	2	7.14286	0.0214684	CALR, RPS3	27	14	16792	88.8466	0.99848	0.277074	25.1631
GOTERM_BP_DIRECT	GO:0050852~T cell receptor signaling pathway	3	10.7143	0.0218357	PSMC3, PSMA4, PSMD1	27	148	16792	12.6066	0.998641	0.269732	25.5374
GOTERM_BP_DIRECT	GO:0006888~ER to Golgi vesicle-mediated transport	3	10.7143	0.0252462	CUL3, HYOU1, COPB1	27	160	16792	11.6611	0.999522	0.293565	28.9313
GOTERM_BP_DIRECT	GO:0038095~Fc-epsilon receptor signaling pathway	3	10.7143	0.0307408	PSMC3, PSMA4, PSMD1	27	178	16792	10.4819	0.999912	0.333625	34.0995
GOTERM_BP_DIRECT	GO:0006457~protein folding	3	10.7143	0.0313784	PDIA6, CCT3, CALR	27	180	16792	10.3654	0.999928	0.327792	34.6762
GOTERM_BP_DIRECT	GO:0006511~ubiquitin-dependent protein catabolic process	3	10.7143	0.0320213	CUL3, PSMA4, UCHL5	27	182	16792	10.2515	0.999941	0.322429	35.2529
GOTERM_BP_DIRECT	GO:0008284~positive regulation of cell proliferation	4	14.2857	0.0344035	CUL3, CALR, THBS1, FN1	27	466	16792	5.33842	0.999972	0.331425	37.349
GOTERM_BP_DIRECT	GO:0030198~extracellular matrix organization	3	10.7143	0.0366664	NID1, THBS1, FN1	27	196	16792	9.51927	0.999986	0.338786	39.2819
GOTERM_BP_DIRECT	GO:0033574~response to testosterone	2	7.14286	0.0454611	CALR, THBS1	27	30	16792	41.4617	0.999999	0.39155	46.2821
GOTERM_BP_DIRECT	GO:0010628~positive regulation of gene expression	3	10.7143	0.0616715	CALR, RPS3, FN1	27	262	16792	7.12129	1	0.481236	57.2667
GOTERM_BP_DIRECT	GO:0018149~peptide cross-linking	2	7.14286	0.0746573	THBS1, FN1	27	50	16792	24.877	1	0.538524	64.5244
GOTERM_BP_DIRECT	GO:0017148~negative regulation of translation	2	7.14286	0.0860937	CALR, RPS3	27	58	16792	21.4457	1	0.580347	69.9535
GOTERM_BP_DIRECT	GO:0036498~IRE1-mediated unfolded protein response	2	7.14286	0.0875137	HYOU1, PDIA6	27	59	16792	21.0822	1	0.575023	70.5711
GOTERM_BP_DIRECT	GO:0009612~response to mechanical stimulus	2	7.14286	0.0875137	ASNS, THBS1	27	59	16792	21.0822	1	0.575023	70.5711
GOTERM_BP_DIRECT	GO:0030433~ER-associated ubiquitin-dependent protein catabolic process	2	7.14286	0.0889315	PSMC3, DNAJC10	27	60	16792	20.7309	1	0.569961	71.176
